# Dance displays in gibbons: Biological and linguistic perspectives on structured, intentional and rhythmic body movement

**DOI:** 10.1101/2024.08.29.610299

**Authors:** C. Coye, K.R. Caspar, P. Patel-Grosz

## Abstract

Female crested gibbons perform conspicuous sequences of twitching movements involving the rump and extremities. However, these dances have attracted little scientific attention and their structure and meaning remain largely obscure. Here we analyse close-range video recordings of captive crested gibbons, extracting descriptions of dance in four *Nomascus* species (*N. annamensis, N. gabriellae, N. leucogenys,* and *N. siki*). Additionally, we report results from a survey amongst relevant professionals clarifying behavioural contexts of dance in captive and wild crested gibbons. Our results demonstrate that dances in *Nomascus* represent a common and intentional form of visual communication restricted to sexually mature females. While primarily used as a proceptive signal to solicit copulation, dances occur in a wide range of contexts related to arousal and/or frustration in captivity. A linguistically informed view of this sequential behaviour demonstrates that dances follow a grouping organisation and isochronous rhythm – patterns not described for visual displays in other non-human primates. We argue that applying the concept of dance to gibbons allows us to expand our understanding of the communicative behaviours of non-human apes and develop hypotheses on the rules and regularities characterizing this behaviour. We propose that gibbons dances likely evolved from less elaborate rhythmic proceptive signals, similar to those found in siamangs. Although dance displays in humans and crested gibbons share a number of key characteristics, they cannot be assumed to be homologous. Nevertheless, gibbon dances represent a model behaviour whose investigation could be extended to the study of complex gestural signals in hominoid primates.
