## Supplementary File 2 for "Dance displays in gibbons: Biological and linguistic perspectives on structured, intentional and rhythmic body movement"

species	gibbon	dance	ioi	r	notes
Annamensis	Hu	h1	0.901	0.482334047
Annamensis	Hu	h1	0.967	0.517665953
Annamensis	Hu	h1	0.901	0.473711882
Annamensis	Hu	h1	1.001	0.526288118
Annamensis	Hu	h1	0.901	0.551070336
Annamensis	Hu	h1	0.734	0.423054755
Annamensis	Hu	h1	1.001	0.555493896
Annamensis	Hu	h1	0.801	0.480215827
Annamensis	Hu	h1	0.867	0.530275229
Annamensis	Hu	h1	0.768	0.451233843
Annamensis	Hu	h1	0.934	0.528280543
Annamensis	Hu	h1	0.834	0.543322476
Annamensis	Hu	h1	0.701	0.456677524
Annamensis	Hu	h1	0.834	0.416583417
Annamensis	Hu	h1	1.168	0.573955774
Annamensis	Hu	h1	0.867	0.481132075
Annamensis	Hu	h1	0.935	0.389096962
Annamensis	Hu	h1	1.468	0.571428571
Annamensis	Hu	h1	1.101	0.541031941
Annamensis	Hu	h1	0.934	0.528280543
Annamensis	Hu	h1	0.834	0.423565262
Annamensis	Hu	h1	1.135	0.54857419
Annamensis	Hu	h1	0.934	0.53832853
Annamensis	Hu	h1	0.801	0.452798191
Annamensis	Hu	h1	0.968	0.50893796
Annamensis	Hu	h1	0.934	0.458968059
Annamensis	Hu	h1	1.101	0.52378687
Annamensis	Hu	h1	1.001	0.508379888
Annamensis	Hu	h1	0.968	0.518201285
Annamensis	Hu	h1	0.9	0.539568345
Annamensis	Hu	h1	0.768	0.232445521
Annamensis	Hu	h1	2.536	0.737852779
Annamensis	Hu	h1	0.901	0.465633075
Annamensis	Hu	h1	1.034	0.484309133
Annamensis	Hu	h1	1.101	0.578864353
Annamensis	Hu	h1	0.801	0.46167147
Annamensis	Hu	h1	0.934	0.53832853
Annamensis	Hu	h1	0.801	0.436512262
Annamensis	Hu	h1	1.034	0.392261002
Annamensis	Hu	h1	1.602	0.545454545
Annamensis	Hu	h1	1.335	0.540704739
Annamensis	Hu	h1	1.134	0.514986376
Annamensis	Hu	h1	1.068	0.582016349
Annamensis	Hu	h1	0.767	0.370710488
Annamensis	Hu	h1	1.302	0.639489194
Annamensis	Hu	h1	0.734	0.448929664
Annamensis	Hu	h1	0.901	0.482334047
Annamensis	Hu	h1	0.967	0.483016983
Annamensis	Hu	h1	1.035	0.525647537
Annamensis	Hu	h1	0.934	0.508991826
Annamensis	Hu	h1	0.901	0.473711882
Annamensis	Hu	h1	1.001	0.526288118
Annamensis	Hu	h1	0.901	0.457825203
Annamensis	Hu	h1	1.067	NA
Annamensis	Hu	h2	0.734	0.468112245
Annamensis	Hu	h2	0.834	0.396764986
Annamensis	Hu	h2	1.268	0.506592089
Annamensis	Hu	h2	1.235	0.552325581
Annamensis	Hu	h2	1.001	0.555802332
Annamensis	Hu	h2	0.8	0.584795322
Annamensis	Hu	h2	0.568	0.257830232
Annamensis	Hu	h2	1.635	0.628362798
Annamensis	Hu	h2	0.967	0.546945701
Annamensis	Hu	h2	0.801	0.436512262
Annamensis	Hu	h2	1.034	0.360278746
Annamensis	Hu	h2	1.836	0.671052632
Annamensis	Hu	h2	0.9	0.509049774
Annamensis	Hu	h2	0.868	0.520071899
Annamensis	Hu	h2	0.801	0.470622797
Annamensis	Hu	h2	0.901	0.540167866
Annamensis	Hu	h2	0.767	0.547466096
Annamensis	Hu	h2	0.634	NA
Annamensis	Hu	h3	1.034	0.430474604
Annamensis	Hu	h3	1.368	0.60290877
Annamensis	Hu	h3	0.901	0.465633075
Annamensis	Hu	h3	1.034	0.449174631
Annamensis	Hu	h3	1.268	0.481031866
Annamensis	Hu	h3	1.368	0.56928839
Annamensis	Hu	h3	1.035	0.492154066
Annamensis	Hu	h3	1.068	0.500234192
Annamensis	Hu	h3	1.067	0.484559491
Annamensis	Hu	h3	1.135	0.419903811
Annamensis	Hu	h3	1.568	0.580310881
Annamensis	Hu	h3	1.134	0.557248157
Annamensis	Hu	h3	0.901	0.793832599
Annamensis	Hu	h3	0.234	0.21253406
Annamensis	Hu	h3	0.867	0.37114726
Annamensis	Hu	h3	1.469	0.51184669
Annamensis	Hu	h3	1.401	0.636239782
Annamensis	Hu	h3	0.801	0.369294606
Annamensis	Hu	h3	1.368	0.585867238
Annamensis	Hu	h3	0.967	0.44582757
Annamensis	Hu	h3	1.202	0.537567084
Annamensis	Hu	h3	1.034	0.516483516
Annamensis	Hu	h3	0.968	0.439600363
Annamensis	Hu	h3	1.234	0.493205436
Annamensis	Hu	h3	1.268	0.550586192
Annamensis	Hu	h3	1.035	0.534883721
Annamensis	Hu	h3	0.9	0.465116279
Annamensis	Hu	h3	1.035	0.508349705
Annamensis	Hu	h3	1.001	0.348902056
Annamensis	Hu	h3	1.868	0.708649469
Annamensis	Hu	h3	0.768	0.451233843
Annamensis	Hu	h3	0.934	0.518312986
Annamensis	Hu	h3	0.868	0.448578811
Annamensis	Hu	h3	1.067	0.542174797
Annamensis	Hu	h3	0.901	0.435476075
Annamensis	Hu	h3	1.168	0.538497003
Annamensis	Hu	h3	1.001	0.447674419
Annamensis	Hu	h3	1.235	0.578454333
Annamensis	Hu	h3	0.9	0.509049774
Annamensis	Hu	h3	0.868	0.53088685
Annamensis	Hu	h3	0.767	0.417983651
Annamensis	Hu	h3	1.068	0.47763864
Annamensis	Hu	h3	1.168	0.564523925
Annamensis	Hu	h3	0.901	0.482075976
Annamensis	Hu	h3	0.968	0.527520436
Annamensis	Hu	h3	0.867	0.426044226
Annamensis	Hu	h3	1.168	0.538497003
Annamensis	Hu	h3	1.001	0.491891892
Annamensis	Hu	h3	1.034	0.525139665
Annamensis	Hu	h3	0.935	0.459233792
Annamensis	Hu	h3	1.101	0.5
Annamensis	Hu	h3	1.101	0.478279757
Annamensis	Hu	h3	1.201	0.514346895
Annamensis	Hu	h3	1.134	0.514986376
Annamensis	Hu	h3	1.068	0.533466533
Annamensis	Hu	h3	0.934	0.499732477
Annamensis	Hu	h3	0.935	0.459233792
Annamensis	Hu	h3	1.101	0.568992248
Annamensis	Hu	h3	0.834	0.373154362
Annamensis	Hu	h3	1.401	0.45149855
Annamensis	Hu	h3	1.702	0.65386093
Annamensis	Hu	h3	0.901	0.540167866
Annamensis	Hu	h3	0.767	0.433823529
Annamensis	Hu	h3	1.001	0.399920096
Annamensis	Hu	h3	1.502	0.319234857
Annamensis	Hu	h3	3.203	0.738358691
Annamensis	Hu	h3	1.135	0.500220361
Annamensis	Hu	h3	1.134	0.629650194
Annamensis	Hu	h3	0.667	0.363487738
Annamensis	Hu	h3	1.168	0.564523925
Annamensis	Hu	h3	0.901	0.428639391
Annamensis	Hu	h3	1.201	0.529308065
Annamensis	Hu	h3	1.068	0.551652893
Annamensis	Hu	h3	0.868	0.388193202
Annamensis	Hu	h3	1.368	0.525749424
Annamensis	Hu	h3	1.234	0.440399714
Annamensis	Hu	h3	1.568	0.559400642
Annamensis	Hu	h3	1.235	0.5
Annamensis	Hu	h3	1.235	0.560853769
Annamensis	Hu	h3	0.967	0.44603321
Annamensis	Hu	h3	1.201	0.545413261
Annamensis	Hu	h3	1.001	0.491650295
Annamensis	Hu	h3	1.035	0.46981389
Annamensis	Hu	h3	1.168	0.5470726
Annamensis	Hu	h3	0.967	0.467601547
Annamensis	Hu	h3	1.101	0.532141131
Annamensis	Hu	h3	0.968	0.475442043
Annamensis	Hu	h3	1.068	0.500234192
Annamensis	Hu	h3	1.067	0.524324324
Annamensis	Hu	h3	0.968	0.517924024
Annamensis	Hu	h3	0.901	0.491008174
Annamensis	Hu	h3	0.934	0.388842631
Annamensis	Hu	h3	1.468	0.543100259
Annamensis	Hu	h3	1.235	0.493407911
Annamensis	Hu	h3	1.268	0.542808219
Annamensis	Hu	h3	1.068	0.508087536
Annamensis	Hu	h3	1.034	0.775112444
Annamensis	Hu	h3	0.3	0.224719101
Annamensis	Hu	h3	1.035	0.525647537
Annamensis	Hu	h3	0.934	0.508991826
Annamensis	Hu	h3	0.901	NA
Annamensis	Hu	h4	0.934	0.458968059
Annamensis	Hu	h4	1.101	0.308403361
Annamensis	Hu	h4	2.469	0.578084758
Annamensis	Hu	h4	1.802	0.540005993
Annamensis	Hu	h4	1.535	0.5
Annamensis	Hu	h4	1.535	0.528763348
Annamensis	Hu	h4	1.368	0.554070474
Annamensis	Hu	h4	1.101	0.515690867
Annamensis	Hu	h4	1.034	0.462639821
Annamensis	Hu	h4	1.201	0.514126712
Annamensis	Hu	h4	1.135	0.485873288
Annamensis	Hu	h4	1.201	0.571360609
Annamensis	Hu	h4	0.901	0.402951699
Annamensis	Hu	h4	1.335	0.533359968
Annamensis	Hu	h4	1.168	0.538497003
Annamensis	Hu	h4	1.001	0.43483927
Annamensis	Hu	h4	1.301	0.534291581
Annamensis	Hu	h4	1.134	0.576219512
Annamensis	Hu	h4	0.834	0.423565262
Annamensis	Hu	h4	1.135	0.507602862
Annamensis	Hu	h4	1.101	0.471318493
Annamensis	Hu	h4	1.235	0.514154871
Annamensis	Hu	h4	1.167	0.485845129
Annamensis	Hu	h4	1.235	0.54429264
Annamensis	Hu	h4	1.034	0.462432916
Annamensis	Hu	h4	1.202	0.52192792
Annamensis	Hu	h4	1.101	0.5
Annamensis	Hu	h4	1.101	0.541031941
Annamensis	Hu	h4	0.934	0.508991826
Annamensis	Hu	h4	0.901	0.45004995
Annamensis	Hu	h4	1.101	0.515690867
Annamensis	Hu	h4	1.034	0.449174631
Annamensis	Hu	h4	1.268	0.558836492
Annamensis	Hu	h4	1.001	0.461502997
Annamensis	Hu	h4	1.168	0.52236136
Annamensis	Hu	h4	1.068	0.516191397
Annamensis	Hu	h4	1.001	0.576945245
Annamensis	Hu	h4	0.734	0.392933619
Annamensis	Hu	h4	1.134	0.459295261
Annamensis	Hu	h4	1.335	0.519455253
Annamensis	Hu	h4	1.235	0.486987382
Annamensis	Hu	h4	1.301	0.534291581
Annamensis	Hu	h4	1.134	0.424878232
Annamensis	Hu	h4	1.535	0.567887532
Annamensis	Hu	h4	1.168	0.454474708
Annamensis	Hu	h4	1.402	0.560127847
Annamensis	Hu	h4	1.101	0.478279757
Annamensis	Hu	h4	1.201	0.449981266
Annamensis	Hu	h4	1.468	0.564181399
Annamensis	Hu	h4	1.134	0.492615117
Annamensis	Hu	h4	1.168	0.5
Annamensis	Hu	h4	1.168	0.555661275
Annamensis	Hu	h4	0.934	0.437265918
Annamensis	Hu	h4	1.202	0.562734082
Annamensis	Hu	h4	0.934	0.482687339
Annamensis	Hu	h4	1.001	0.43483927
Annamensis	Hu	h4	1.301	0.526933981
Annamensis	Hu	h4	1.168	0.514764213
Annamensis	Hu	h4	1.101	0.478279757
Annamensis	Hu	h4	1.201	0.580473659
Annamensis	Hu	h4	0.868	0.433566434
Annamensis	Hu	h4	1.134	0.531147541
Annamensis	Hu	h4	1.001	0.441163508
Annamensis	Hu	h4	1.268	0.527673741
Annamensis	Hu	h4	1.135	0.507602862
Annamensis	Hu	h4	1.101	0.515690867
Annamensis	Hu	h4	1.034	0.499758337
Annamensis	Hu	h4	1.035	0.544164038
Annamensis	Hu	h4	0.867	0.44054878
Annamensis	Hu	h4	1.101	0.54995005
Annamensis	Hu	h4	0.901	0.45004995
Annamensis	Hu	h4	1.101	0.439872153
Annamensis	Hu	h4	1.402	0.488501742
Annamensis	Hu	h4	1.468	0.556904401
Annamensis	Hu	h4	1.168	0.555661275
Annamensis	Hu	h4	0.934	0.430811808
Annamensis	Hu	h4	1.234	0.543851917
Annamensis	Hu	h4	1.035	0.500241663
Annamensis	Hu	h4	1.034	0.402491242
Annamensis	Hu	h4	1.535	0.494682565
Annamensis	Hu	h4	1.568	0.58748595
Annamensis	Hu	h4	1.101	0.6
Annamensis	Hu	h4	0.734	0.333333333
Annamensis	Hu	h4	1.468	0.586496205
Annamensis	Hu	h4	1.035	0.56372549
Annamensis	Hu	h4	0.801	0.453054299
Annamensis	Hu	h4	0.967	0.439146231
Annamensis	Hu	h4	1.235	0.506978654
Annamensis	Hu	h4	1.201	0.514126712
Annamensis	Hu	h4	1.135	0.515440509
Annamensis	Hu	h4	1.067	0.477404922
Annamensis	Hu	h4	1.168	0.466640032
Annamensis	Hu	h4	1.335	0.548029557
Annamensis	Hu	h4	1.101	0.397616468
Annamensis	Hu	h4	1.668	0.675577157
Annamensis	Hu	h4	0.801	NA
Annamensis	Hu	h5	0.634	0.339400428
Annamensis	Hu	h5	1.234	0.543851917
Annamensis	Hu	h5	1.035	0.534607438
Annamensis	Hu	h5	0.901	0.428639391
Annamensis	Hu	h5	1.201	0.666851749
Annamensis	Hu	h5	0.6	0.332963374
Annamensis	Hu	h5	1.202	0.423686993
Annamensis	Hu	h5	1.635	0.556880109
Annamensis	Hu	h5	1.301	0.423916585
Annamensis	Hu	h5	1.768	0.716079384
Annamensis	Hu	h5	0.701	0.466711052
Annamensis	Hu	h5	0.801	0.428571429
Annamensis	Hu	h5	1.068	0.533466533
Annamensis	Hu	h5	0.934	0.466533467
Annamensis	Hu	h5	1.068	0.363760218
Annamensis	Hu	h5	1.868	0.482687339
Annamensis	Hu	h5	2.002	0.625039026
Annamensis	Hu	h5	1.201	0.428469497
Annamensis	Hu	h5	1.602	0.57833935
Annamensis	Hu	h5	1.168	0.507384883
Annamensis	Hu	h5	1.134	0.566433566
Annamensis	Hu	h5	0.868	0.473024523
Annamensis	Hu	h5	0.967	0.4529274
Annamensis	Hu	h5	1.168	0.583416583
Annamensis	Hu	h5	0.834	NA
Annamensis	Hu	h6	1.268	0.376261128
Annamensis	Hu	h6	2.102	0.538422131
Annamensis	Hu	h6	1.802	0.519308357
Annamensis	Hu	h6	1.668	0.649279875
Annamensis	Hu	h6	0.901	0.5
Annamensis	Hu	h6	0.901	0.473711882
Annamensis	Hu	h6	1.001	0.43483927
Annamensis	Hu	h6	1.301	0.56516073
Annamensis	Hu	h6	1.001	0.576945245
Annamensis	Hu	h6	0.734	0.255749129
Annamensis	Hu	h6	2.136	0.633827893
Annamensis	Hu	h6	1.234	0.513738551
Annamensis	Hu	h6	1.168	0.530426885
Annamensis	Hu	h6	1.034	0.462432916
Annamensis	Hu	h6	1.202	0.52192792
Annamensis	Hu	h6	1.101	0.478279757
Annamensis	Hu	h6	1.201	0.467497081
Annamensis	Hu	h6	1.368	0.525749424
Annamensis	Hu	h6	1.234	0.506568144
Annamensis	Hu	h6	1.202	0.450187266
Annamensis	Hu	h6	1.468	0.543301258
Annamensis	Hu	h6	1.234	0.55212528
Annamensis	Hu	h6	1.001	0.66644474
Annamensis	Hu	h6	0.501	0.484057971
Annamensis	Hu	h6	0.534	0.390350877
Annamensis	Hu	h6	0.834	NA
Annamensis	Hu	h7	0.8	0.435967302
Annamensis	Hu	h7	1.035	0.525647537
Annamensis	Hu	h7	0.934	0.45142581
Annamensis	Hu	h7	1.135	0.531367041
Annamensis	Hu	h7	1.001	0.468852459
Annamensis	Hu	h7	1.134	0.472106578
Annamensis	Hu	h7	1.268	0.493577267
Annamensis	Hu	h7	1.301	0.573380344
Annamensis	Hu	h7	0.968	0.53718091
Annamensis	Hu	h7	0.834	0.471719457
Annamensis	Hu	h7	0.934	0.482687339
Annamensis	Hu	h7	1.001	0.491650295
Annamensis	Hu	h7	1.035	0.585076314
Annamensis	Hu	h7	0.734	0.4
Annamensis	Hu	h7	1.101	0.54995005
Annamensis	Hu	h7	0.901	0.465633075
Annamensis	Hu	h7	1.034	0.476717381
Annamensis	Hu	h7	1.135	0.447555205
Annamensis	Hu	h7	1.401	0.512061404
Annamensis	Hu	h7	1.335	0.555786844
Annamensis	Hu	h7	1.067	0.470251212
Annamensis	Hu	h7	1.202	0.571836346
Annamensis	Hu	h7	0.9	0.415129151
Annamensis	Hu	h7	1.268	0.5
Annamensis	Hu	h7	1.268	0.593632959
Annamensis	Hu	h7	0.868	0.464419476
Annamensis	Hu	h7	1.001	0.5
Annamensis	Hu	h7	1.001	0.468852459
Annamensis	Hu	h7	1.134	0.548090865
Annamensis	Hu	h7	0.935	NA
Annamensis	Hu	h8	0.934	0.499732477
Annamensis	Hu	h8	0.935	0.405992184
Annamensis	Hu	h8	1.368	0.594265856
Annamensis	Hu	h8	0.934	0.549088771
Annamensis	Hu	h8	0.767	0.376904177
Annamensis	Hu	h8	1.268	0.527673741
Annamensis	Hu	h8	1.135	0.576434738
Annamensis	Hu	h8	0.834	0.454495913
Annamensis	Hu	h8	1.001	0.5
Annamensis	Hu	h8	1.001	0.526288118
Annamensis	Hu	h8	0.901	0.519308357
Annamensis	Hu	h8	0.834	0.490299824
Annamensis	Hu	h8	0.867	0.406088993
Annamensis	Hu	h8	1.268	0.612856452
Annamensis	Hu	h8	0.801	0.46167147
Annamensis	Hu	h8	0.934	0.444338725
Annamensis	Hu	h8	1.168	0.507164568
Annamensis	Hu	h8	1.135	0.507602862
Annamensis	Hu	h8	1.101	0.507607192
Annamensis	Hu	h8	1.068	0.533466533
Annamensis	Hu	h8	0.934	0.437470726
Annamensis	Hu	h8	1.201	0.371137206
Annamensis	Hu	h8	2.035	0.61610657
Annamensis	Hu	h8	1.268	0.542808219
Annamensis	Hu	h8	1.068	0.47763864
Annamensis	Hu	h8	1.168	0.460567823
Annamensis	Hu	h8	1.368	0.54676259
Annamensis	Hu	h8	1.134	0.557248157
Annamensis	Hu	h8	0.901	NA
Gabriellae	Ina	i1	0.64	0.4
Gabriellae	Ina	i1	0.96	0.545454545
Gabriellae	Ina	i1	0.8	0.476190476
Gabriellae	Ina	i1	0.88	0.5
Gabriellae	Ina	i1	0.88	0.523809524
Gabriellae	Ina	i1	0.8	0.434782609
Gabriellae	Ina	i1	1.04	0.509803922
Gabriellae	Ina	i1	1	0.480769231
Gabriellae	Ina	i1	1.08	0.551020408
Gabriellae	Ina	i1	0.88	0.536585366
Gabriellae	Ina	i1	0.76	0.59375
Gabriellae	Ina	i1	0.52	0.433333333
Gabriellae	Ina	i1	0.68	0.515151515
Gabriellae	Ina	i1	0.64	0.340425532
Gabriellae	Ina	i1	1.24	0.596153846
Gabriellae	Ina	i1	0.84	NA
Gabriellae	Ina	i2	0.9	0.586701434
Gabriellae	Ina	i2	0.634	0.527454243
Gabriellae	Ina	i2	0.568	0.395818815
Gabriellae	Ina	i2	0.867	0.426044226
Gabriellae	Ina	i2	1.168	0.546816479
Gabriellae	Ina	i2	0.968	0.467858869
Gabriellae	Ina	i2	1.101	0.541031941
Gabriellae	Ina	i2	0.934	0.5
Gabriellae	Ina	i2	0.934	0.799657534
Gabriellae	Ina	i2	0.234	0.241735537
Gabriellae	Ina	i2	0.734	0.448929664
Gabriellae	Ina	i2	0.901	0.540167866
Gabriellae	Ina	i2	0.767	0.479075578
Gabriellae	Ina	i2	0.834	0.471452798
Gabriellae	Ina	i2	0.935	0.482954545
Gabriellae	Ina	i2	1.001	0.526288118
Gabriellae	Ina	i2	0.901	0.500277624
Gabriellae	Ina	i2	0.9	0.539568345
Gabriellae	Ina	i2	0.768	0.469724771
Gabriellae	Ina	i2	0.867	0.54153654
Gabriellae	Ina	i2	0.734	0.448929664
Gabriellae	Ina	i2	0.901	0.5
Gabriellae	Ina	i2	0.901	0.61334241
Gabriellae	Ina	i2	0.568	0.386920981
Gabriellae	Ina	i2	0.9	0.573979592
Gabriellae	Ina	i2	0.668	0.555740433
Gabriellae	Ina	i2	0.534	0.381156317
Gabriellae	Ina	i2	0.867	0.39373297
Gabriellae	Ina	i2	1.335	0.655697446
Gabriellae	Ina	i2	0.701	0.488501742
Gabriellae	Ina	i2	0.734	0.45846346
Gabriellae	Ina	i2	0.867	0.530275229
Gabriellae	Ina	i2	0.768	0.469724771
Gabriellae	Ina	i2	0.867	0.509700176
Gabriellae	Ina	i2	0.834	0.510091743
Gabriellae	Ina	i2	0.801	0.489908257
Gabriellae	Ina	i2	0.834	0.454495913
Gabriellae	Ina	i2	1.001	0.508379888
Gabriellae	Ina	i2	0.968	0.547201809
Gabriellae	Ina	i2	0.801	0.407012195
Gabriellae	Ina	i2	1.167	0.603100775
Gabriellae	Ina	i2	0.768	0.511318242
Gabriellae	Ina	i2	0.734	0.511498258
Gabriellae	Ina	i2	0.701	0.500356888
Gabriellae	Ina	i2	0.7	0.476839237
Gabriellae	Ina	i2	0.768	0.489483748
Gabriellae	Ina	i2	0.801	0.480215827
Gabriellae	Ina	i2	0.867	0.565189048
Gabriellae	Ina	i2	0.667	0.444074567
Gabriellae	Ina	i2	0.835	0.510703364
Gabriellae	Ina	i2	0.8	0.435967302
Gabriellae	Ina	i2	1.035	0.553772071
Gabriellae	Ina	i2	0.834	NA
Gabriellae	Ina	i3	0.867	0.419043016
Gabriellae	Ina	i3	1.202	0.679479932
Gabriellae	Ina	i3	0.567	0.63
Gabriellae	Ina	i3	0.333	0.415730337
Gabriellae	Ina	i3	0.468	0.500534759
Gabriellae	Ina	i3	0.467	0.451644101
Gabriellae	Ina	i3	0.567	0.586349535
Gabriellae	Ina	i3	0.4	0.460829493
Gabriellae	Ina	i3	0.468	0.304885993
Gabriellae	Ina	i3	1.067	0.603506787
Gabriellae	Ina	i3	0.701	0.428746177
Gabriellae	Ina	i3	0.934	0.508991826
Gabriellae	Ina	i3	0.901	0.529377203
Gabriellae	Ina	i3	0.801	0.436512262
Gabriellae	Ina	i3	1.034	0.499758337
Gabriellae	Ina	i3	1.035	0.477178423
Gabriellae	Ina	i3	1.134	0.531147541
Gabriellae	Ina	i3	1.001	0.441163508
Gabriellae	Ina	i3	1.268	0.603235014
Gabriellae	Ina	i3	0.834	0.423565262
Gabriellae	Ina	i3	1.135	0.641605427
Gabriellae	Ina	i3	0.634	0.452533904
Gabriellae	Ina	i3	0.767	NA
Gabriellae	Ina	i4	1.101	0.485449735
Gabriellae	Ina	i4	1.167	0.529972752
Gabriellae	Ina	i4	1.035	0.525647537
Gabriellae	Ina	i4	0.934	0.424159855
Gabriellae	Ina	i4	1.268	0.575840145
Gabriellae	Ina	i4	0.934	0.508991826
Gabriellae	Ina	i4	0.901	0.45004995
Gabriellae	Ina	i4	1.101	0.622385529
Gabriellae	Ina	i4	0.668	0.351209253
Gabriellae	Ina	i4	1.234	0.560399637
Gabriellae	Ina	i4	0.968	0.491620112
Gabriellae	Ina	i4	1.001	0.5
Gabriellae	Ina	i4	1.001	0.428510274
Gabriellae	Ina	i4	1.335	0.526419558
Gabriellae	Ina	i4	1.201	0.521720243
Gabriellae	Ina	i4	1.101	0.52378687
Gabriellae	Ina	i4	1.001	0.508638211
Gabriellae	Ina	i4	0.967	0.460038059
Gabriellae	Ina	i4	1.135	0.557465619
Gabriellae	Ina	i4	0.901	0.509615385
Gabriellae	Ina	i4	0.867	0.44054878
Gabriellae	Ina	i4	1.101	0.578864353
Gabriellae	Ina	i4	0.801	0.5
Gabriellae	Ina	i4	0.801	0.444506104
Gabriellae	Ina	i4	1.001	0.517312661
Gabriellae	Ina	i4	0.934	0.49106204
Gabriellae	Ina	i4	0.968	0.5
Gabriellae	Ina	i4	0.968	0.517924024
Gabriellae	Ina	i4	0.901	0.500277624
Gabriellae	Ina	i4	0.9	0.539568345
Gabriellae	Ina	i4	0.768	0.426193119
Gabriellae	Ina	i4	1.034	0.45570736
Gabriellae	Ina	i4	1.235	0.58753568
Gabriellae	Ina	i4	0.867	0.78746594
Gabriellae	Ina	i4	0.234	0.175280899
Gabriellae	Ina	i4	1.101	0.634582133
Gabriellae	Ina	i4	0.634	NA
Gabriellae	Ina	i5	1.135	0.654178674
Gabriellae	Ina	i5	0.6	0.366972477
Gabriellae	Ina	i5	1.035	0.500241663
Gabriellae	Ina	i5	1.034	0.595965418
Gabriellae	Ina	i5	0.701	0.467021985
Gabriellae	Ina	i5	0.8	0.499687695
Gabriellae	Ina	i5	0.801	0.43627451
Gabriellae	Ina	i5	1.035	0.525647537
Gabriellae	Ina	i5	0.934	0.528280543
Gabriellae	Ina	i5	0.834	0.531887755
Gabriellae	Ina	i5	0.734	0.458177278
Gabriellae	Ina	i5	0.868	0.541822722
Gabriellae	Ina	i5	0.734	0.5
Gabriellae	Ina	i5	0.734	0.448929664
Gabriellae	Ina	i5	0.901	0.5
Gabriellae	Ina	i5	0.901	0.473711882
Gabriellae	Ina	i5	1.001	0.508638211
Gabriellae	Ina	i5	0.967	0.568489124
Gabriellae	Ina	i5	0.734	0.423054755
Gabriellae	Ina	i5	1.001	0.565856416
Gabriellae	Ina	i5	0.768	0.500325733
Gabriellae	Ina	i5	0.767	0.433823529
Gabriellae	Ina	i5	1.001	0.58813161
Gabriellae	Ina	i5	0.701	0.488501742
Gabriellae	Ina	i5	0.734	0.423054755
Gabriellae	Ina	i5	1.001	0.535867238
Gabriellae	Ina	i5	0.867	0.564820847
Gabriellae	Ina	i5	0.668	0.400239664
Gabriellae	Ina	i5	1.001	0.526288118
Gabriellae	Ina	i5	0.901	0.562773267
Gabriellae	Ina	i5	0.7	0.38845727
Gabriellae	Ina	i5	1.102	0.579390116
Gabriellae	Ina	i5	0.8	0.499687695
Gabriellae	Ina	i5	0.801	0.46167147
Gabriellae	Ina	i5	0.934	0.571253823
Gabriellae	Ina	i5	0.701	0.456677524
Gabriellae	Ina	i5	0.834	0.543322476
Gabriellae	Ina	i5	0.701	0.512426901
Gabriellae	Ina	i5	0.667	0.434527687
Gabriellae	Ina	i5	0.868	0.53088685
Gabriellae	Ina	i5	0.767	0.522479564
Gabriellae	Ina	i5	0.701	0.396269079
Gabriellae	Ina	i5	1.068	0.582016349
Gabriellae	Ina	i5	0.767	0.489158163
Gabriellae	Ina	i5	0.801	0.413953488
Gabriellae	Ina	i5	1.134	0.459295261
Gabriellae	Ina	i5	1.335	0.57967868
Gabriellae	Ina	i5	0.968	0.53718091
Gabriellae	Ina	i5	0.834	0.520924422
Gabriellae	Ina	i5	0.767	NA
Gabriellae	Ina	i6	0.935	0.528547202
Gabriellae	Ina	i6	0.834	0.568119891
Gabriellae	Ina	i6	0.634	0.345504087
Gabriellae	Ina	i6	1.201	0.59017199
Gabriellae	Ina	i6	0.834	0.531887755
Gabriellae	Ina	i6	0.734	0.431257344
Gabriellae	Ina	i6	0.968	0.617346939
Gabriellae	Ina	i6	0.6	0.408719346
Gabriellae	Ina	i6	0.868	0.464419476
Gabriellae	Ina	i6	1.001	0.526288118
Gabriellae	Ina	i6	0.901	0.509615385
Gabriellae	Ina	i6	0.867	0.41246432
Gabriellae	Ina	i6	1.235	0.880884451
Gabriellae	Ina	i6	0.167	0.208489388
Gabriellae	Ina	i6	0.634	0.413029316
Gabriellae	Ina	i6	0.901	0.509615385
Gabriellae	Ina	i6	0.867	0.455835962
Gabriellae	Ina	i6	1.035	0.525647537
Gabriellae	Ina	i6	0.934	0.451644101
Gabriellae	Ina	i6	1.134	0.472106578
Gabriellae	Ina	i6	1.268	0.603235014
Gabriellae	Ina	i6	0.834	0.480691643
Gabriellae	Ina	i6	0.901	0.45004995
Gabriellae	Ina	i6	1.101	0.55916709
Gabriellae	Ina	i6	0.868	0.53088685
Gabriellae	Ina	i6	0.767	0.479075578
Gabriellae	Ina	i6	0.834	0.510091743
Gabriellae	Ina	i6	0.801	0.585098612
Gabriellae	Ina	i6	0.568	0.415204678
Gabriellae	Ina	i6	0.8	0.532978015
Gabriellae	Ina	i6	0.701	0.446781389
Gabriellae	Ina	i6	0.868	0.591280654
Gabriellae	Ina	i6	0.6	0.399733511
Gabriellae	Ina	i6	0.901	0.540167866
Gabriellae	Ina	i6	0.767	0.442074928
Gabriellae	Ina	i6	0.968	0.579988017
Gabriellae	Ina	i6	0.701	0.437578027
Gabriellae	Ina	i6	0.901	0.540167866
Gabriellae	Ina	i6	0.767	0.343176734
Gabriellae	Ina	i6	1.468	0.619670747
Gabriellae	Ina	i6	0.901	0.509327304
Gabriellae	Ina	i6	0.868	0.53088685
Gabriellae	Ina	i6	0.767	0.489158163
Gabriellae	Ina	i6	0.801	0.480215827
Gabriellae	Ina	i6	0.867	0.499711816
Gabriellae	Ina	i6	0.868	0.520071899
Gabriellae	Ina	i6	0.801	0.521824104
Gabriellae	Ina	i6	0.734	0.550224888
Gabriellae	Ina	i6	0.6	0.47318612
Gabriellae	Ina	i6	0.668	0.465505226
Gabriellae	Ina	i6	0.767	0.510992672
Gabriellae	Ina	i6	0.734	0.4
Gabriellae	Ina	i6	1.101	NA
Gabriellae	Ina	i7	0.734	0.523537803
Gabriellae	Ina	i7	0.668	0.363834423
Gabriellae	Ina	i7	1.168	0.573955774
Gabriellae	Ina	i7	0.867	0.472479564
Gabriellae	Ina	i7	0.968	0.500258398
Gabriellae	Ina	i7	0.967	0.508412198
Gabriellae	Ina	i7	0.935	0.538904899
Gabriellae	Ina	i7	0.8	0.489296636
Gabriellae	Ina	i7	0.835	0.454793028
Gabriellae	Ina	i7	1.001	0.600119904
Gabriellae	Ina	i7	0.667	0.392122281
Gabriellae	Ina	i7	1.034	0.516483516
Gabriellae	Ina	i7	0.968	0.547201809
Gabriellae	Ina	i7	0.801	0.545640327
Gabriellae	Ina	i7	0.667	0.40795107
Gabriellae	Ina	i7	0.968	0.527520436
Gabriellae	Ina	i7	0.867	0.519784173
Gabriellae	Ina	i7	0.801	0.489908257
Gabriellae	Ina	i7	0.834	0.520599251
Gabriellae	Ina	i7	0.768	0.523160763
Gabriellae	Ina	i7	0.7	0.428134557
Gabriellae	Ina	i7	0.935	0.509536785
Gabriellae	Ina	i7	0.9	0.550795594
Gabriellae	Ina	i7	0.734	0.414923686
Gabriellae	Ina	i7	1.035	0.525647537
Gabriellae	Ina	i7	0.934	0.571253823
Gabriellae	Ina	i7	0.701	0.488501742
Gabriellae	Ina	i7	0.734	0.448929664
Gabriellae	Ina	i7	0.901	0.574617347
Gabriellae	Ina	i7	0.667	0.487573099
Gabriellae	Ina	i7	0.701	0.477520436
Gabriellae	Ina	i7	0.767	0.534494774
Gabriellae	Ina	i7	0.668	0.500374532
Gabriellae	Ina	i7	0.667	0.512682552
Gabriellae	Ina	i7	0.634	0.452533904
Gabriellae	Ina	i7	0.767	0.489158163
Gabriellae	Ina	i7	0.801	0.470622797
Gabriellae	Ina	i7	0.901	0.586970684
Gabriellae	Ina	i7	0.634	0.413029316
Gabriellae	Ina	i7	0.901	NA
Gabriellae	Ina	i8	0.634	0.431880109
Gabriellae	Ina	i8	0.834	0.510091743
Gabriellae	Ina	i8	0.801	0.489908257
Gabriellae	Ina	i8	0.834	0.543322476
Gabriellae	Ina	i8	0.701	0.456677524
Gabriellae	Ina	i8	0.834	0.531887755
Gabriellae	Ina	i8	0.734	0.478175896
Gabriellae	Ina	i8	0.801	0.452798191
Gabriellae	Ina	i8	0.968	0.439600363
Gabriellae	Ina	i8	1.234	0.62703252
Gabriellae	Ina	i8	0.734	0.379328165
Gabriellae	Ina	i8	1.201	0.537119857
Gabriellae	Ina	i8	1.035	0.462880143
Gabriellae	Ina	i8	1.201	0.620671835
Gabriellae	Ina	i8	0.734	0.458177278
Gabriellae	Ina	i8	0.868	0.53088685
Gabriellae	Ina	i8	0.767	0.425874514
Gabriellae	Ina	i8	1.034	0.563487738
Gabriellae	Ina	i8	0.801	0.533288948
Gabriellae	Ina	i8	0.701	0.41186839
Gabriellae	Ina	i8	1.001	0.58813161
Gabriellae	Ina	i8	0.701	0.488501742
Gabriellae	Ina	i8	0.734	0.431510876
Gabriellae	Ina	i8	0.967	0.658719346
Gabriellae	Ina	i8	0.501	0.39511041
Gabriellae	Ina	i8	0.767	0.489158163
Gabriellae	Ina	i8	0.801	0.533288948
Gabriellae	Ina	i8	0.701	0.500356888
Gabriellae	Ina	i8	0.7	0.38845727
Gabriellae	Ina	i8	1.102	0.579390116
Gabriellae	Ina	i8	0.8	0.532978015
Gabriellae	Ina	i8	0.701	0.567611336
Gabriellae	Ina	i8	0.534	0.432388664
Gabriellae	Ina	i8	0.701	0.41186839
Gabriellae	Ina	i8	1.001	0.545504087
Gabriellae	Ina	i8	0.834	0.471719457
Gabriellae	Ina	i8	0.934	0.5
Gabriellae	Ina	i8	0.934	NA
Leucogenys	Polly	p1	0.92	0.534883721	Single sequence interrupted by pause, thus coded as two dances here
Leucogenys	Polly	p1	0.8	0.526315789
Leucogenys	Polly	p1	0.72	0.45
Leucogenys	Polly	p1	0.88	0.611111111
Leucogenys	Polly	p1	0.56	0.35
Leucogenys	Polly	p1	1.04	0.509803922
Leucogenys	Polly	p1	1	0.581395349
Leucogenys	Polly	p1	0.72	0.409090909
Leucogenys	Polly	p1	1.04	0.577777778
Leucogenys	Polly	p1	0.76	0.5
Leucogenys	Polly	p1	0.76	0.431818182
Leucogenys	Polly	p1	1	0.520833333
Leucogenys	Polly	p1	0.92	0.511111111
Leucogenys	Polly	p1	0.88	0.448979592
Leucogenys	Polly	p1	1.08	0.574468085
Leucogenys	Polly	p1	0.8	0.487804878
Leucogenys	Polly	p1	0.84	0.477272727
Leucogenys	Polly	p1	0.92	0.522727273
Leucogenys	Polly	p1	0.84	0.512195122
Leucogenys	Polly	p1	0.8	0.476190476
Leucogenys	Polly	p1	0.88	0.360655738
Leucogenys	Polly	p1	1.56	0.684210526
Leucogenys	Polly	p1	0.72	0.5
Leucogenys	Polly	p1	0.72	0.5
Leucogenys	Polly	p1	0.72	0.486486486
Leucogenys	Polly	p1	0.76	0.542857143
Leucogenys	Polly	p1	0.64	0.444444444
Leucogenys	Polly	p1	0.8	0.526315789
Leucogenys	Polly	p1	0.72	0.473684211
Leucogenys	Polly	p1	0.8	0.5
Leucogenys	Polly	p1	0.8	0.487804878
Leucogenys	Polly	p1	0.84	NA
Leucogenys	Polly	p2	0.64	0.4
Leucogenys	Polly	p2	0.96	0.585365854
Leucogenys	Polly	p2	0.68	0.459459459
Leucogenys	Polly	p2	0.8	0.338983051
Leucogenys	Polly	p2	1.56	0.672413793
Leucogenys	Polly	p2	0.76	0.527777778
Leucogenys	Polly	p2	0.68	0.435897436
Leucogenys	Polly	p2	0.88	0.5
Leucogenys	Polly	p2	0.88	0.536585366
Leucogenys	Polly	p2	0.76	0.37254902
Leucogenys	Polly	p2	1.28	0.47761194
Leucogenys	Polly	p2	1.4	0.625
Leucogenys	Polly	p2	0.84	0.538461538
Leucogenys	Polly	p2	0.72	0.486486486
Leucogenys	Polly	p2	0.76	0.542857143
Leucogenys	Polly	p2	0.64	0.484848485
Leucogenys	Polly	p2	0.68	0.472222222
Leucogenys	Polly	p2	0.76	0.5
Leucogenys	Polly	p2	0.76	0.475
Leucogenys	Polly	p2	0.84	0.538461538
Leucogenys	Polly	p2	0.72	0.5
Leucogenys	Polly	p2	0.72	0.486486486
Leucogenys	Polly	p2	0.76	0.513513514
Leucogenys	Polly	p2	0.72	0.6
Leucogenys	Polly	p2	0.48	0.19047619
Leucogenys	Polly	p2	2.04	0.728571429
Leucogenys	Polly	p2	0.76	NA
Leucogenys	Jermei	j1	0.501	0.469101124
Leucogenys	Jermei	j1	0.567	0.515454545
Leucogenys	Jermei	j1	0.533	0.45672665
Leucogenys	Jermei	j1	0.634	0.486943164
Leucogenys	Jermei	j1	0.668	0.556203164
Leucogenys	Jermei	j1	0.533	0.571275456
Leucogenys	Jermei	j1	0.4	0.413650465
Leucogenys	Jermei	j1	0.567	0.435483871
Leucogenys	Jermei	j1	0.735	0.579652997
Leucogenys	Jermei	j1	0.533	0.444166667
Leucogenys	Jermei	j1	0.667	0.588183422
Leucogenys	Jermei	j1	0.467	0.423774955
Leucogenys	Jermei	j1	0.635	0.260780287
Leucogenys	Jermei	j1	1.8	0.658135283
Leucogenys	Jermei	j1	0.935	0.475101626
Leucogenys	Jermei	j1	1.033	0.573570239
Leucogenys	Jermei	j1	0.768	0.547788873
Leucogenys	Jermei	j1	0.634	0.452857143
Leucogenys	Jermei	j1	0.766	0.459232614
Leucogenys	Jermei	j1	0.902	0.58762215
Leucogenys	Jermei	j1	0.633	0.463057791
Leucogenys	Jermei	j1	0.734	0.511854951
Leucogenys	Jermei	j1	0.7	0.511695906
Leucogenys	Jermei	j1	0.668	0.445036642
Leucogenys	Jermei	j1	0.833	0.581297976
Leucogenys	Jermei	j1	0.6	0.374531835
Leucogenys	Jermei	j1	1.002	0.476688868
Leucogenys	Jermei	j1	1.1	0.749829584
Leucogenys	Jermei	j1	0.367	0.119543974
Leucogenys	Jermei	j1	2.703	0.75020816
Leucogenys	Jermei	j1	0.9	NA
Leucogenys	Lucki	l1	0.367	0.523537803
Leucogenys	Lucki	l1	0.334	0.625468165
Leucogenys	Lucki	l1	0.2	0.285714286
Leucogenys	Lucki	l1	0.5	0.374812594
Leucogenys	Lucki	l1	0.834	0.594864479
Leucogenys	Lucki	l1	0.568	0.246634824
Leucogenys	Lucki	l1	1.735	0.825404377
Leucogenys	Lucki	l1	0.367	0.407325194
Leucogenys	Lucki	l1	0.534	0.571734475
Leucogenys	Lucki	l1	0.4	0.571428571
Leucogenys	Lucki	l1	0.3	0.264550265
Leucogenys	Lucki	l1	0.834	0.581184669
Leucogenys	Lucki	l1	0.601	0.620867769
Leucogenys	Lucki	l1	0.367	0.523537803
Leucogenys	Lucki	l1	0.334	0.455040872
Leucogenys	Lucki	l1	0.4	0.333055787
Leucogenys	Lucki	l1	0.801	0.648582996
Leucogenys	Lucki	l1	0.434	0.406367041
Leucogenys	Lucki	l1	0.634	0.527893422
Leucogenys	Lucki	l1	0.567	0.531396439
Leucogenys	Lucki	l1	0.5	0.624219725
Leucogenys	Lucki	l1	0.301	0.346774194
Leucogenys	Lucki	l1	0.567	0.171662125
Leucogenys	Lucki	l1	2.736	0.713057076
Leucogenys	Lucki	l1	1.101	0.646886016
Leucogenys	Lucki	l1	0.601	0.327520436
Leucogenys	Lucki	l1	1.234	0.684794673
Leucogenys	Lucki	l1	0.568	0.500440529
Leucogenys	Lucki	l1	0.567	0.531396439
Leucogenys	Lucki	l1	0.5	0.535331906
Leucogenys	Lucki	l1	0.434	0.464171123
Leucogenys	Lucki	l1	0.501	0.455040872
Leucogenys	Lucki	l1	0.6	0.642398287
Leucogenys	Lucki	l1	0.334	0.500749625
Leucogenys	Lucki	l1	0.333	0.475035663
Leucogenys	Lucki	l1	0.368	0.459425718
Leucogenys	Lucki	l1	0.433	0.418762089
Leucogenys	Lucki	l1	0.601	0.580676329
Leucogenys	Lucki	l1	0.434	0.481687014
Leucogenys	Lucki	l1	0.467	0.538638985
Leucogenys	Lucki	l1	0.4	0.428265525
Leucogenys	Lucki	l1	0.534	0.5
Leucogenys	Lucki	l1	0.534	0.551652893
Leucogenys	Lucki	l1	0.434	0.433566434
Leucogenys	Lucki	l1	0.567	0.548355899
Leucogenys	Lucki	l1	0.467	0.225712905
Leucogenys	Lucki	l1	1.602	0.8001998
Leucogenys	Lucki	l1	0.4	0.443951165
Leucogenys	Lucki	l1	0.501	0.484526112
Leucogenys	Lucki	l1	0.533	0.499531396
Leucogenys	Lucki	l1	0.534	NA
Leucogenys	Lucki	l2	0.834	0.640552995
Leucogenys	Lucki	l2	0.468	0.467532468
Leucogenys	Lucki	l2	0.533	0.551189245
Leucogenys	Lucki	l2	0.434	0.5
Leucogenys	Lucki	l2	0.434	0.309557775
Leucogenys	Lucki	l2	0.968	0.617346939
Leucogenys	Lucki	l2	0.6	0.665926748
Leucogenys	Lucki	l2	0.301	0.321925134
Leucogenys	Lucki	l2	0.634	0.678800857
Leucogenys	Lucki	l2	0.3	0.375
Leucogenys	Lucki	l2	0.5	0.454132607
Leucogenys	Lucki	l2	0.601	0.6003996
Leucogenys	Lucki	l2	0.4	0.428265525
Leucogenys	Lucki	l2	0.534	0.592674806
Leucogenys	Lucki	l2	0.367	0.366633367
Leucogenys	Lucki	l2	0.634	0.633366633
Leucogenys	Lucki	l2	0.367	0.392933619
Leucogenys	Lucki	l2	0.567	0.514986376
Leucogenys	Lucki	l2	0.534	0.372125436
Leucogenys	Lucki	l2	0.901	0.627874564
Leucogenys	Lucki	l2	0.534	0.571734475
Leucogenys	Lucki	l2	0.4	0.49937578
Leucogenys	Lucki	l2	0.401	0.375468165
Leucogenys	Lucki	l2	0.667	0.499625468
Leucogenys	Lucki	l2	0.668	0.540890688
Leucogenys	Lucki	l2	0.567	0.607066381
Leucogenys	Lucki	l2	0.367	0.458177278
Leucogenys	Lucki	l2	0.434	0.500576701
Leucogenys	Lucki	l2	0.433	NA
Leucogenys	Lucki	l3	1.535	0.779583545
Leucogenys	Lucki	l3	0.434	0.361365529
Leucogenys	Lucki	l3	0.767	0.621555916
Leucogenys	Lucki	l3	0.467	0.538018433
Leucogenys	Lucki	l3	0.401	0.428877005
Leucogenys	Lucki	l3	0.534	0.516441006
Leucogenys	Lucki	l3	0.5	0.305810398
Leucogenys	Lucki	l3	1.135	0.557465619
Leucogenys	Lucki	l3	0.901	0.710567823
Leucogenys	Lucki	l3	0.367	0.392933619
Leucogenys	Lucki	l3	0.567	0.472106578
Leucogenys	Lucki	l3	0.634	0.542808219
Leucogenys	Lucki	l3	0.534	0.470899471
Leucogenys	Lucki	l3	0.6	0.599400599
Leucogenys	Lucki	l3	0.401	0.375468165
Leucogenys	Lucki	l3	0.667	0.588183422
Leucogenys	Lucki	l3	0.467	0.388842631
Leucogenys	Lucki	l3	0.734	0.478175896
Leucogenys	Lucki	l3	0.801	0.666944213
Leucogenys	Lucki	l3	0.4	0.363306085
Leucogenys	Lucki	l3	0.701	0.5
Leucogenys	Lucki	l3	0.701	0.512426901
Leucogenys	Lucki	l3	0.667	0.232485186
Leucogenys	Lucki	l3	2.202	0.6802595
Leucogenys	Lucki	l3	1.035	0.484550562
Leucogenys	Lucki	l3	1.101	0.647266314
Leucogenys	Lucki	l3	0.6	0.51369863
Leucogenys	Lucki	l3	0.568	0.48630137
Leucogenys	Lucki	l3	0.6	0.529100529
Leucogenys	Lucki	l3	0.534	0.457191781
Leucogenys	Lucki	l3	0.634	0.5
Leucogenys	Lucki	l3	0.634	0.463450292
Leucogenys	Lucki	l3	0.734	NA
Leucogenys	Lucki	l4	0.6	0.544959128
Leucogenys	Lucki	l4	0.501	0.517561983
Leucogenys	Lucki	l4	0.467	0.538638985
Leucogenys	Lucki	l4	0.4	0.49937578
Leucogenys	Lucki	l4	0.401	0.414256198
Leucogenys	Lucki	l4	0.567	0.586349535
Leucogenys	Lucki	l4	0.4	0.278745645
Leucogenys	Lucki	l4	1.035	0.738231098
Leucogenys	Lucki	l4	0.367	0.392933619
Leucogenys	Lucki	l4	0.567	0.485445205
Leucogenys	Lucki	l4	0.601	0.529982363
Leucogenys	Lucki	l4	0.533	0.614763552
Leucogenys	Lucki	l4	0.334	0.4
Leucogenys	Lucki	l4	0.501	0.53640257
Leucogenys	Lucki	l4	0.433	0.147479564
Leucogenys	Lucki	l4	2.503	0.652332551
Leucogenys	Lucki	l4	1.334	0.726975477
Leucogenys	Lucki	l4	0.501	0.306422018
Leucogenys	Lucki	l4	1.134	0.531147541
Leucogenys	Lucki	l4	1.001	0.555493896
Leucogenys	Lucki	l4	0.801	0.375
Leucogenys	Lucki	l4	1.335	0.61549101
Leucogenys	Lucki	l4	0.834	NA
Leucogenys	Lucki	l5	0.367	0.5
Leucogenys	Lucki	l5	0.367	0.323633157
Leucogenys	Lucki	l5	0.767	0.60488959
Leucogenys	Lucki	l5	0.501	0.150134852
Leucogenys	Lucki	l5	2.836	0.779763541
Leucogenys	Lucki	l5	0.801	0.615680246
Leucogenys	Lucki	l5	0.5	0.4995005
Leucogenys	Lucki	l5	0.501	0.517561983
Leucogenys	Lucki	l5	0.467	0.583021223
Leucogenys	Lucki	l5	0.334	0.384792627
Leucogenys	Lucki	l5	0.534	0.355762825
Leucogenys	Lucki	l5	0.967	0.644237175
Leucogenys	Lucki	l5	0.534	0.551652893
Leucogenys	Lucki	l5	0.434	0.5
Leucogenys	Lucki	l5	0.434	0.448810755
Leucogenys	Lucki	l5	0.533	0.515473888
Leucogenys	Lucki	l5	0.501	0.517561983
Leucogenys	Lucki	l5	0.467	0.482438017
Leucogenys	Lucki	l5	0.501	0.600719424
Leucogenys	Lucki	l5	0.333	0.475714286
Leucogenys	Lucki	l5	0.367	0.5
Leucogenys	Lucki	l5	0.367	0.407325194
Leucogenys	Lucki	l5	0.534	0.515942029
Leucogenys	Lucki	l5	0.501	0.556048835
Leucogenys	Lucki	l5	0.4	0.5
Leucogenys	Lucki	l5	0.4	0.544959128
Leucogenys	Lucki	l5	0.334	0.454421769
Leucogenys	Lucki	l5	0.401	0.522135417
Leucogenys	Lucki	l5	0.367	0.5
Leucogenys	Lucki	l5	0.367	0.196466809
Leucogenys	Lucki	l5	1.501	0.775710594
Leucogenys	Lucki	l5	0.434	0.481687014
Leucogenys	Lucki	l5	0.467	0.5
Leucogenys	Lucki	l5	0.467	0.636239782
Leucogenys	Lucki	l5	0.267	0.320143885
Leucogenys	Lucki	l5	0.567	0.530898876
Leucogenys	Lucki	l5	0.501	0.535828877
Leucogenys	Lucki	l5	0.434	0.448810755
Leucogenys	Lucki	l5	0.533	0.592222222
Leucogenys	Lucki	l5	0.367	0.458177278
Leucogenys	Lucki	l5	0.434	0.565104167
Leucogenys	Lucki	l5	0.334	0.322705314
Leucogenys	Lucki	l5	0.701	0.656367041
Leucogenys	Lucki	l5	0.367	0.407325194
Leucogenys	Lucki	l5	0.534	0.571734475
Leucogenys	Lucki	l5	0.4	0.413650465
Leucogenys	Lucki	l5	0.567	0.530898876
Leucogenys	Lucki	l5	0.501	0.556048835
Leucogenys	Lucki	l5	0.4	0.413650465
Leucogenys	Lucki	l5	0.567	0.485445205
Leucogenys	Lucki	l5	0.601	0.50041632
Leucogenys	Lucki	l5	0.6	0.529100529
Leucogenys	Lucki	l5	0.534	0.372125436
Leucogenys	Lucki	l5	0.901	0.692012289
Leucogenys	Lucki	l5	0.401	0.461981567
Leucogenys	Lucki	l5	0.467	NA
Siki	Doremon	d1	0.968	0.50893796
Siki	Doremon	d1	0.934	0.636239782
Siki	Doremon	d1	0.534	0.390350877
Siki	Doremon	d1	0.834	0.438485804
Siki	Doremon	d1	1.068	0.551937984
Siki	Doremon	d1	0.867	0.509700176
Siki	Doremon	d1	0.834	0.531887755
Siki	Doremon	d1	0.734	0.439784302
Siki	Doremon	d1	0.935	0.444602948
Siki	Doremon	d1	1.168	0.460567823
Siki	Doremon	d1	1.368	0.650808754
Siki	Doremon	d1	0.734	0.379328165
Siki	Doremon	d1	1.201	0.562529274
Siki	Doremon	d1	0.934	0.53832853
Siki	Doremon	d1	0.801	0.436512262
Siki	Doremon	d1	1.034	0.402491242
Siki	Doremon	d1	1.535	0.613264083
Siki	Doremon	d1	0.968	0.557925072
Siki	Doremon	d1	0.767	0.479075578
Siki	Doremon	d1	0.834	0.409626719
Siki	Doremon	d1	1.202	0.46770428
Siki	Doremon	d1	1.368	0.640749415
Siki	Doremon	d1	0.767	0.459832134
Siki	Doremon	d1	0.901	0.509615385
Siki	Doremon	d1	0.867	0.499711816
Siki	Doremon	d1	0.868	0.490672696
Siki	Doremon	d1	0.901	0.5
Siki	Doremon	d1	0.901	0.473711882
Siki	Doremon	d1	1.001	0.461502997
Siki	Doremon	d1	1.168	0.555661275
Siki	Doremon	d1	0.934	0.571253823
Siki	Doremon	d1	0.701	0.420263789
Siki	Doremon	d1	0.967	0.546945701
Siki	Doremon	d1	0.801	0.510841837
Siki	Doremon	d1	0.767	0.522479564
Siki	Doremon	d1	0.701	0.488501742
Siki	Doremon	d1	0.734	0.458177278
Siki	Doremon	d1	0.868	0.520071899
Siki	Doremon	d1	0.801	0.480215827
Siki	Doremon	d1	0.867	0.519784173
Siki	Doremon	d1	0.801	0.510841837
Siki	Doremon	d1	0.767	0.479075578
Siki	Doremon	d1	0.834	0.499700419
Siki	Doremon	d1	0.835	0.510703364
Siki	Doremon	d1	0.8	0.461095101
Siki	Doremon	d1	0.935	0.491587802
Siki	Doremon	d1	0.967	0.579736211
Siki	Doremon	d1	0.701	0.428746177
Siki	Doremon	d1	0.934	0.499732477
Siki	Doremon	d1	0.935	0.518867925
Siki	Doremon	d1	0.867	0.552933673
Siki	Doremon	d1	0.701	0.456677524
Siki	Doremon	d1	0.834	0.568119891
Siki	Doremon	d1	0.634	0.387767584
Siki	Doremon	d1	1.001	0.461502997
Siki	Doremon	d1	1.168	0.573955774
Siki	Doremon	d1	0.867	0.490384615
Siki	Doremon	d1	0.901	0.529377203
Siki	Doremon	d1	0.801	0.510841837
Siki	Doremon	d1	0.767	0.510652463
Siki	Doremon	d1	0.735	0.500340368
Siki	Doremon	d1	0.734	0.448929664
Siki	Doremon	d1	0.901	0.500277624
Siki	Doremon	d1	0.9	0.586701434
Siki	Doremon	d1	0.634	0.463450292
Siki	Doremon	d1	0.734	0.392723381
Siki	Doremon	d1	1.135	0.629855716
Siki	Doremon	d1	0.667	0.499625468
Siki	Doremon	d1	0.668	0.400239664
Siki	Doremon	d1	1.001	0.526564966
Siki	Doremon	d1	0.9	0.499722376
Siki	Doremon	d1	0.901	0.61334241
Siki	Doremon	d1	0.568	0.370032573
Siki	Doremon	d1	0.967	0.408189109
Siki	Doremon	d1	1.402	0.627012522
Siki	Doremon	d1	0.834	0.520924422
Siki	Doremon	d1	0.767	0.410599572
Siki	Doremon	d1	1.101	0.507607192
Siki	Doremon	d1	1.068	0.395116537
Siki	Doremon	d1	1.635	0.680682764
Siki	Doremon	d1	0.767	0.417983651
Siki	Doremon	d1	1.068	0.256053704
Siki	Doremon	d1	3.103	0.801601653
Siki	Doremon	d1	0.768	0.261491318
Siki	Doremon	d1	2.169	0.691645408
Siki	Doremon	d1	0.967	0.499741602
Siki	Doremon	d1	0.968	0.517924024
Siki	Doremon	d1	0.901	0.482334047
Siki	Doremon	d1	0.967	0.4529274
Siki	Doremon	d1	1.168	NA
Siki	Doremon	d2	2.836	0.702501858
Siki	Doremon	d2	1.201	0.580473659
Siki	Doremon	d2	0.868	0.464419476
Siki	Doremon	d2	1.001	0.566176471
Siki	Doremon	d2	0.767	0.499674267
Siki	Doremon	d2	0.768	0.522804629
Siki	Doremon	d2	0.701	0.447066327
Siki	Doremon	d2	0.867	0.472479564
Siki	Doremon	d2	0.968	0.475675676
Siki	Doremon	d2	1.067	0.532967033
Siki	Doremon	d2	0.935	0.491587802
Siki	Doremon	d2	0.967	0.616709184
Siki	Doremon	d2	0.601	0.400133156
Siki	Doremon	d2	0.901	0.473711882
Siki	Doremon	d2	1.001	0.491891892
Siki	Doremon	d2	1.034	0.484309133
Siki	Doremon	d2	1.101	0.540766208
Siki	Doremon	d2	0.935	0.451909135
Siki	Doremon	d2	1.134	0.576219512
Siki	Doremon	d2	0.834	0.5
Siki	Doremon	d2	0.834	0.510091743
Siki	Doremon	d2	0.801	0.479928101
Siki	Doremon	d2	0.868	0.481687014
Siki	Doremon	d2	0.934	0.49106204
Siki	Doremon	d2	0.968	0.432915921
Siki	Doremon	d2	1.268	0.71719457
Siki	Doremon	d2	0.5	0.325945241
Siki	Doremon	d2	1.034	0.543638275
Siki	Doremon	d2	0.868	0.456361725
Siki	Doremon	d2	1.034	0.543638275
Siki	Doremon	d2	0.868	NA
Siki	Hope	h1	0.634	0.432174506
Siki	Hope	h1	0.833	0.543378995
Siki	Hope	h1	0.7	0.488485694
Siki	Hope	h1	0.733	0.53621068
Siki	Hope	h1	0.634	0.442119944
Siki	Hope	h1	0.8	0.558269365
Siki	Hope	h1	0.633	0.486923077
Siki	Hope	h1	0.667	0.500375094
Siki	Hope	h1	0.666	0.475714286
Siki	Hope	h1	0.734	0.511854951
Siki	Hope	h1	0.7	0.525131283
Siki	Hope	h1	0.633	0.486923077
Siki	Hope	h1	0.667	0.555833333
Siki	Hope	h1	0.533	0.5
Siki	Hope	h1	0.533	0.45672665
Siki	Hope	h1	0.634	0.413298566
Siki	Hope	h1	0.9	0.574712644
Siki	Hope	h1	0.666	0.555
Siki	Hope	h1	0.534	0.445
Siki	Hope	h1	0.666	0.499624906
Siki	Hope	h1	0.667	NA
